# Heterozygous Inversion Breakpoints Suppress Meiotic Crossovers by Altering Recombination Repair Outcomes

**DOI:** 10.1101/2022.11.09.515852

**Authors:** Haosheng Li, Erica Berent, Savannah Hadjipanteli, Miranda Galey, Danny E. Miller, Nicole Crown

## Abstract

Heterozygous chromosome inversions suppress meiotic crossover (CO) formation within an inversion, potentially because they lead to gross chromosome rearrangements that produce inviable gametes. Interestingly, COs are also severely reduced in regions nearby but outside of inversion breakpoints even though COs in these regions do not result in rearrangements. Our mechanistic understanding of why COs are suppressed outside of inversion breakpoints is limited by a lack of data on the frequency of noncrossover gene conversions (NCOGCs) in these regions. To address this critical gap, we mapped the location and frequency of rare CO and NCOGC events that occurred outside of the *dl-49 chrX* inversion in *D. melanogaster*. We created full-sibling wildtype and inversion stocks and recovered COs and NCOGCs in the syntenic regions of both stocks, allowing us to directly compare rates and distributions of recombination events. We show that COs are completely suppressed within 500 kb of inversion breakpoints, are severely reduced within 2 Mb of an inversion breakpoint, and increase above wildtype levels 2-4 Mb from the breakpoint. We find that NCOGCs occur evenly throughout the chromosome and, importantly, occur at wildtype levels near inversion breakpoints. We propose a model in which COs are suppressed by inversion breakpoints in a distance-dependent manner through mechanisms that influence DNA double-strand break repair outcome but not double-strand break location or frequency. We suggest that subtle changes in the synaptonemal complex and chromosome pairing might lead to unstable interhomolog interactions during recombination that permits NCOGC formation but not CO formation.
