## Supplemental File 1 for "Heterozygous Inversion Breakpoints Suppress Meiotic Crossovers by Altering Recombination Repair Outcomes"

### Sheet: COs OregonRM
Crossovers recovered on chrX in Oregon-RM
Individual	Genotype 1	Genotype 2	Position of genotype switch (kb)	Type of event
wt_CO_78_S174	OregonRM	y cv wy f	1920744	SCO
wt_CO_27_S123	OregonRM	y cv wy f	1922100	SCO
wt_CO_81_S177	y cv wy f	OregonRM	2516457	SCO
wt_CO_52_S148	OregonRM	y cv wy f	2633093	DCO
wt_CO_68_S164	OregonRM	y cv wy f	2633093	DCO
wt_CO_77_S173	OregonRM	y cv wy f	2796121	DCO
wt_CO_31_S127	y cv wy f	OregonRM	2913953	SCO
wt_CO_30_S126	y cv wy f	OregonRM	2933163	SCO
wt_CO_2_S98	y cv wy f	OregonRM	3094380	SCO
wt_CO_71_S167	OregonRM	y cv wy f	3123842	DCO
wt_CO_32_S128	y cv wy f	OregonRM	3142343	SCO
wt_CO_63_S159	OregonRM	y cv wy f	3266199	SCO
wt_CO_4_S100	OregonRM	y cv wy f	3276529	SCO
wt_CO_59_S155	y cv wy f	OregonRM	3280133	DCO
wt_CO_16_S112	y cv wy f	OregonRM	3341782	DCO
wt_CO_47_S143	OregonRM	y cv wy f	3348158	SCO
wt_CO_11_S107	OregonRM	y cv wy f	3387875	SCO
wt_CO_34_S130	y cv wy f	OregonRM	3439154	SCO
wt_CO_50_S146	y cv wy f	OregonRM	3453573	SCO
wt_CO_23_S119	y cv wy f	OregonRM	3579192	SCO
wt_CO_71_S167	y cv wy f	OregonRM	3667361	DCO
wt_CO_19_S115	OregonRM	y cv wy f	3841777	SCO
wt_CO_36_S132	OregonRM	y cv wy f	4185891	SCO
wt_CO_46_S142	OregonRM	y cv wy f	4435971	SCO
wt_CO_9_S105	OregonRM	y cv wy f	4657305	SCO
wt_CO_42_S138	OregonRM	y cv wy f	4760067	SCO
wt_CO_44_S140	y cv wy f	OregonRM	4881825	SCO
wt_CO_48_S144	y cv wy f	OregonRM	4895955	SCO
wt_CO_45_S141	y cv wy f	OregonRM	4984911	SCO
wt_CO_76_S172	OregonRM	y cv wy f	5026532	DCO
wt_CO_60_S156	OregonRM	y cv wy f	5107702	DCO
wt_CO_33_S129	OregonRM	y cv wy f	5145127	DCO
wt_CO_95_S191	OregonRM	y cv wy f	5187269	DCO
wt_CO_13_S109	y cv wy f	OregonRM	5284921	DCO
wt_CO_75_S171	OregonRM	y cv wy f	5290543	DCO
wt_CO_1_S97	y cv wy f	OregonRM	5300294	SCO
wt_CO_52_S148	y cv wy f	OregonRM	5319750	DCO
wt_CO_93_S189	y cv wy f	OregonRM	5379742	SCO
wt_CO_14_S110	y cv wy f	OregonRM	5403598	SCO
wt_CO_79_S175	y cv wy f	OregonRM	5425810	SCO
wt_CO_7_S103	OregonRM	y cv wy f	5433772	SCO
wt_CO_26_S122	y cv wy f	OregonRM	5438666	SCO
wt_CO_13_S109	OregonRM	y cv wy f	5481040	DCO
wt_CO_65_S161	y cv wy f	OregonRM	5578721	SCO
wt_CO_69_S165	OregonRM	y cv wy f	5622151	DCO
wt_CO_24_S120	OregonRM	y cv wy f	5655027	SCO
wt_CO_75_S171	y cv wy f	OregonRM	6012568	DCO
wt_CO_72_S168	OregonRM	y cv wy f	6032136	DCO
wt_CO_8_S104	y cv wy f	OregonRM	6481385	SCO
wt_CO_83_S179	OregonRM	y cv wy f	6586277	SCO
wt_CO_6_S102	y cv wy f	OregonRM	6647243	SCO
wt_CO_33_S129	y cv wy f	OregonRM	8659771	DCO
wt_CO_95_S191	y cv wy f	OregonRM	8666552	DCO
wt_CO_87_S183	y cv wy f	OregonRM	8811529	SCO
wt_CO_85_S181	y cv wy f	OregonRM	9209390	SCO
wt_CO_70_S166	OregonRM	y cv wy f	9413080	SCO
wt_CO_12_S108	OregonRM	y cv wy f	9490292	SCO
wt_CO_22_S118	y cv wy f	OregonRM	10870910	SCO
wt_CO_53_S149	y cv wy f	OregonRM	11914549	DCO
wt_CO_59_S155	OregonRM	y cv wy f	13343090	DCO
wt_CO_67_S163	OregonRM	y cv wy f	13407462	SCO
wt_CO_51_S147	y cv wy f	OregonRM	13508671	SCO
wt_CO_69_S165	y cv wy f	OregonRM	13724971	DCO
wt_CO_94_S190	y cv wy f	OregonRM	13837038	SCO
wt_CO_57_S153	OregonRM	y cv wy f	13845838	DCO
wt_CO_16_S112	OregonRM	y cv wy f	13882254	DCO
wt_CO_68_S164	y cv wy f	OregonRM	13952494	DCO
wt_CO_86_S182	y cv wy f	OregonRM	13954325	SCO
wt_CO_39_S135	OregonRM	y cv wy f	14115772	SCO
wt_CO_54_S150	OregonRM	y cv wy f	14196223	SCO
wt_CO_15_S111	y cv wy f	OregonRM	14298646	DCO
wt_CO_53_S149	OregonRM	y cv wy f	14401005	DCO
wt_CO_28_S124	y cv wy f	OregonRM	14548435	SCO
wt_CO_20_S116	OregonRM	y cv wy f	14600177	SCO
wt_CO_62_S158	y cv wy f	OregonRM	14831936	SCO
wt_CO_72_S168	y cv wy f	OregonRM	14963441	DCO
wt_CO_29_S125	OregonRM	y cv wy f	15022041	SCO
wt_CO_66_S162	y cv wy f	OregonRM	15116197	SCO
wt_CO_38_S134	y cv wy f	OregonRM	15492682	SCO
wt_CO_21_S117	y cv wy f	OregonRM	15690692	DCO
wt_CO_84_S180	OregonRM	y cv wy f	15765284	SCO
wt_CO_5_S101	y cv wy f	OregonRM	15771420	SCO
wt_CO_15_S111	OregonRM	y cv wy f	15778871	DCO
wt_CO_89_S185	OregonRM	y cv wy f	15806882	DCO
wt_CO_73_S169	y cv wy f	OregonRM	15851552	DCO
wt_CO_55_S151	y cv wy f	OregonRM	15862401	SCO
wt_CO_74_S170	y cv wy f	OregonRM	15882294	SCO
wt_CO_56_S152	OregonRM	y cv wy f	15962259	DCO
wt_CO_18_S114	y cv wy f	OregonRM	16188847	SCO
wt_CO_76_S172	y cv wy f	OregonRM	16200681	DCO
wt_CO_77_S173	y cv wy f	OregonRM	16210587	DCO
wt_CO_96_S192	OregonRM	y cv wy f	16268179	SCO
wt_CO_17_S113	OregonRM	y cv wy f	16308964	SCO
wt_CO_49_S145	y cv wy f	OregonRM	16309537	SCO
wt_CO_64_S160	OregonRM	y cv wy f	16370381	SCO
wt_CO_91_S187	y cv wy f	OregonRM	16399411	SCO
wt_CO_58_S154	y cv wy f	OregonRM	16414862	SCO
wt_CO_80_S176	y cv wy f	OregonRM	16569930	SCO
wt_CO_82_S178	y cv wy f	OregonRM	16634889	SCO
wt_CO_61_S157	y cv wy f	OregonRM	16664054	SCO
wt_CO_37_S133	y cv wy f	OregonRM	16669426	SCO
wt_CO_35_S131	y cv wy f	OregonRM	16685948	SCO
wt_CO_56_S152	y cv wy f	OregonRM	16715999	DCO
wt_CO_21_S117	OregonRM	y cv wy f	16734231	DCO
wt_CO_43_S139	OregonRM	y cv wy f	16734231	SCO
wt_CO_73_S169	OregonRM	y cv wy f	16785273	DCO
wt_CO_90_S186	y cv wy f	OregonRM	16837470	SCO
wt_CO_60_S156	y cv wy f	OregonRM	16984050	DCO
wt_CO_41_S137	OregonRM	y cv wy f	17042154	SCO
wt_CO_40_S136	OregonRM	y cv wy f	17065591	SCO
wt_CO_3_S99	y cv wy f	OregonRM	17135142	SCO
wt_CO_57_S153	y cv wy f	OregonRM	17210040	DCO
wt_CO_10_S106	OregonRM	y cv wy f	18312974	SCO
wt_CO_88_S184	y cv wy f	OregonRM	18511026	SCO
wt_CO_89_S185	y cv wy f	OregonRM	19537138	DCO
wt_CO_25_S121	OregonRM	y cv wy f	20820035	SCO

### Sheet: NCOGCs OregonRM
NCOGCs recovered on chrX in OregonRM
Individual	Genotype 1	Genotype 2	Genotype 2	First converted SNP (bp)	Last converted SNP (bp)	Min NCOGC size (bp)	MaxNCOGC size (bp)
OregonRM_nonrec_12_S12	y cv wy f	OregonRM	y cv wy f	2497284	2497998	714	1160
OregonRM_nonrec_15_S15	y cv wy f	OregonRM	y cv wy f	2572898	2572898	1	340
OregonRM_nonrec_18_S18	y cv wy f	OregonRM	y cv wy f	6929635	6929961	326	1743
OregonRM_nonrec_90_S91	OregonRM	y cv wy f	OregonRM	15646478	15647380	902	2171
OregonRM_nonrec_80_S81	OregonRM	y cv wy f	OregonRM	4496211	4496294	83	3297
OregonRM_nonrec_5_S5	y cv wy f	OregonRM	y cv wy f	13470791	13470845	54	762
OregonRM_nonrec_75_S76	OregonRM	y cv wy f	OregonRM	13844159	13844568	409	2245
OregonRM_nonrec_47_S47	y cv wy f	OregonRM	y cv wy f	18796376	18796376	1	6459
OregonRM_nonrec_40_S40	y cv wy f	OregonRM	y cv wy f	18879909	18879909	1	1758
OregonRM_nonrec_34_S34	y cv wy f	OregonRM	y cv wy f	14265254	14265254	1	2929
OregonRM_nonrec_35_S35	y cv wy f	OregonRM	y cv wy f	6610752	6610829	77	221
OregonRM_CO_18_S114	OregonRM	y cv wy f	OregonRM	8812598	8812616	18	1041
OregonRM_CO_29_S125	OregonRM	y cv wy f	OregonRM	5513314	5513886	572	949
OregonRM_CO_30_S126	OregonRM	y cv wy f	OregonRM	16177221	16177519	298	1259
OregonRM_CO_34_S130	y cv wy f	OregonRM	y cv wy f	3480610	3481521	911	1529
OregonRM_CO_96_S192	OregonRM	y cv wy f	OregonRM	9503730	9504055	325	2393
OregonRM_CO_60_S156	y cv wy f	OregonRM	y cv wy f	20115806	20115875	69	367
OregonRM_CO_60_S156	y cv wy f	OregonRM	y cv wy f	20116562	20116672	110	803
OregonRM_CO_65_S161	y cv wy f	OregonRM	y cv wy f	5575916	5576025	109	1481
OregonRM_CO_6_S102	OregonRM	y cv wy f	OregonRM	22866200	22866262	62	1456
OregonRM_CO_74_S170	OregonRM	y cv wy f	OregonRM	7014579	7014579	1	1065
OregonRM_CO_76_S172	y cv wy f	OregonRM	y cv wy f	5225567	5226338	771	1355
OregonRM_CO_83_S179	y cv wy f	OregonRM	y cv wy f	21419324	21419707	383	870

### Sheet: COs dl-49
Crossovers recovered on chrX in dl-49 heterozygotes
Individual	Genotype 1	Genotype 2	Position of genotype switch (kb)	Type of event	Experiment
17-y wf-1	dl-49	y w	864845	SCO	Experiment 1
10-y w-6	dl-49	y w	17527052	SCO	Experiment 1
12-plus-1	dl-49	y w	16902079	SCO	Experiment 1
12-plus-10	dl-49	y w	16117036	SCO	Experiment 1
12-plus-11	dl-49	y w	15827582	SCO	Experiment 1
12-plus-12	dl-49	y w	13984371	SCO	Experiment 1
12-plus-13	dl-49	y w	15804661	SCO	Experiment 1
12-plus-14	dl-49	y w	14989126	SCO	Experiment 1
12-plus-15	dl-49	y w	15410300	SCO	Experiment 1
12-plus-16	dl-49	y w	14157525	SCO	Experiment 1
12-plus-17	dl-49	y w	16876705	SCO	Experiment 1
12-plus-18	dl-49	y w	16195052	SCO	Experiment 1
12-plus-19	dl-49	y w	15672074	SCO	Experiment 1
12-plus-2	dl-49	y w	17068885	SCO	Experiment 1
12-plus-3	dl-49	y w	16516862	SCO	Experiment 1
12-plus-4	dl-49	y w	16566528	SCO	Experiment 1
12-plus-5	dl-49	y w	15637836	SCO	Experiment 1
12-plus-6	dl-49	y w	16158825	SCO	Experiment 1
12-plus-7	dl-49	y w	17211772	SCO	Experiment 1
12-plus-8	dl-49	y w	15622433	SCO	Experiment 1
12-plus-9	dl-49	y w	17067176	SCO	Experiment 1
13-49-21	dl-49	y w	20155532	SCO	Experiment 1
13-plus-1	dl-49	y w	15532532	SCO	Experiment 1
13-plus-10	dl-49	y w	16901789	SCO	Experiment 1
13-plus-11	dl-49	y w	17008940	SCO	Experiment 1
13-plus-12	dl-49	y w	15388800	SCO	Experiment 1
13-plus-13	dl-49	y w	16293808	SCO	Experiment 1
13-plus-14	dl-49	y w	15928840	SCO	Experiment 1
13-plus-15	dl-49	y w	3447975	SCO	Experiment 1
13-plus-16	dl-49	y w	16364140	SCO	Experiment 1
13-plus-17	dl-49	y w	16889750	SCO	Experiment 1
13-plus-18	dl-49	y w	16840611	SCO	Experiment 1
13-plus-19	dl-49	y w	15841552	SCO	Experiment 1
13-plus-2	dl-49	y w	15391232	SCO	Experiment 1
13-plus-20	dl-49	y w	16472848	SCO	Experiment 1
13-plus-3	dl-49	y w	16239116	SCO	Experiment 1
13-plus-4	dl-49	y w	17051171	SCO	Experiment 1
13-plus-5	dl-49	y w	17261065	SCO	Experiment 1
13-plus-6	dl-49	y w	16183906	SCO	Experiment 1
13-plus-7	dl-49	y w	16663538	SCO	Experiment 1
13-plus-8	dl-49	y w	15313694	SCO	Experiment 1
13-plus-9	dl-49	y w	15562176	SCO	Experiment 1
14-y w-10	y w	dl-49	20915278	SCO	Experiment 1
16-yf-11	y w	dl-49	16117980	SCO	Experiment 1
16-yf-12	y w	dl-49	13898804	SCO	Experiment 1
16-yf-13	y w	dl-49	15673082	SCO	Experiment 1
16-yf-14	y w	dl-49	16196846	SCO	Experiment 1
16-yf-15	y w	dl-49	15223956	SCO	Experiment 1
16-yf-16	y w	dl-49	16154520	SCO	Experiment 1
16-yf-19	y w	dl-49	16470388	SCO	Experiment 1
16-yf-2	y w	dl-49	15908310	SCO	Experiment 1
16-yf-21	y w	dl-49	16707462	SCO	Experiment 1
16-yf-22	y w	dl-49	15198073	SCO	Experiment 1
16-yf-23	y w	dl-49	16115152	SCO	Experiment 1
16-yf-3	y w	dl-49	16699442	SCO	Experiment 1
16-yf-4	y w	dl-49	15204531	SCO	Experiment 1
16-yf-5	y w	dl-49	14613176	SCO	Experiment 1
16-yf-7	y w	dl-49	16527450	SCO	Experiment 1
17-y wf-2	dl-49	y w	1288905	SCO	Experiment 1
17-y wf-6	y w	dl-49	15676586	SCO	Experiment 1
17-y wf-7	y w	dl-49	16890356	SCO	Experiment 1
17-yf-13	y w	dl-49	15922313	SCO	Experiment 1
17-yf-14	y w	dl-49	17054633	SCO	Experiment 1
17-yf-15	y w	dl-49	15285919	SCO	Experiment 1
17-yf-18	y w	dl-49	15805401	SCO	Experiment 1
17-yf-19	y w	dl-49	16158825	SCO	Experiment 1
17-yf-20	y w	dl-49	16711367	SCO	Experiment 1
17-yf-22	y w	dl-49	16952932	SCO	Experiment 1
17-yf-23	y w	dl-49	15102930	SCO	Experiment 1
17-yf-24	y w	dl-49	15810980	SCO	Experiment 1
18-1-1	dl-49	y w	15440450	SCO	Experiment 1
18-2-2	y w	dl-49	15631515	SCO	Experiment 1
18-3-3	dl-49	y w	17052026	SCO	Experiment 1
18-4-4	y w	dl-49	16214438	SCO	Experiment 1
18-5-5	y w	dl-49	15968836	SCO	Experiment 1
18-6-6	y w	dl-49	14237294	SCO	Experiment 1
18-7-7	y w	dl-49	17026406	SCO	Experiment 1
18-8-8	y w	dl-49	14835674	SCO	Experiment 1
18-plus-10	dl-49	y w	15903521	SCO	Experiment 1
18-plus-11	dl-49	y w	17050655	SCO	Experiment 1
18-plus-12	dl-49	y w	15977768	SCO	Experiment 1
18-plus-13	dl-49	y w	16476710	SCO	Experiment 1
18-plus-9	dl-49	y w	17219847	SCO	Experiment 1
18-y wco-14	dl-49	y w	15048917	SCO	Experiment 1
18-y wco-16	y w	dl-49	16340264	SCO	Experiment 1
18-y wco-17	y w	dl-49	16853221	SCO	Experiment 1
18-y wco-18	y w	dl-49	16142031	SCO	Experiment 1
18-y wco-19	y w	dl-49	14695112	SCO	Experiment 1
18-y wco-20	y w	dl-49	17026406	SCO	Experiment 1
2-49-3	dl-49	y w	19721210	SCO	Experiment 1
4-y w-8	y w	dl-49	19169655	SCO	Experiment 1
dl-49_CO_14_S110			15741857	SCO	Experiment 2
dl-49_CO_16_S112			15621253	SCO	Experiment 2
dl-49_CO_17_S113			15464084	SCO	Experiment 2
dl-49_CO_21_S117			16855032	SCO	Experiment 2
dl-49_CO_22_S118			16513053	SCO	Experiment 2
dl-49_CO_23_S119			16153314	SCO	Experiment 2
dl-49_CO_24_S120			16378691	SCO	Experiment 2
dl-49_CO_3_S99			15902159	SCO	Experiment 2
dl-49_CO_30_S126			16336356	SCO	Experiment 2
dl-49_CO_31_S127			16252083	SCO	Experiment 2
dl-49_CO_42_S138			16125668	SCO	Experiment 2
dl-49_CO_48_S146			17078533	SCO	Experiment 2
dl-49_CO_49_S147			948655	SCO	Experiment 2
dl-49_CO_5_S101			16776741	SCO	Experiment 2
dl-49_CO_50_S148			16645297	SCO	Experiment 2
dl-49_CO_52_S150			14405564	SCO	Experiment 2
dl-49_CO_53_S151			14743417	DCO	Experiment 2
dl-49_CO_53_S151			20612431	DCO	Experiment 2
dl-49_CO_54_S152			15642699	SCO	Experiment 2
dl-49_CO_55_S153			2700822	SCO	Experiment 2
dl-49_CO_56_S154			16250379	SCO	Experiment 2
dl-49_CO_57_S155			15678502	SCO	Experiment 2
dl-49_CO_58_S156			15806882	SCO	Experiment 2
dl-49_CO_6_S102			16735855	SCO	Experiment 2
dl-49_CO_61_S159			17009082	SCO	Experiment 2
dl-49_CO_62_S160			16256431	SCO	Experiment 2
dl-49_CO_63_S161			14962065	SCO	Experiment 2
dl-49_CO_64_S162			16682179	SCO	Experiment 2
dl-49_CO_66_S164			15824141	SCO	Experiment 2
dl-49_CO_67_S165			14191928	SCO	Experiment 2
dl-49_CO_68_S166			3648011	SCO	Experiment 2
dl-49_CO_69_S167			17086045	SCO	Experiment 2
dl-49_CO_7_S103			16624158	SCO	Experiment 2
dl-49_CO_71_S169			16197882	SCO	Experiment 2
dl-49_CO_73_S171			15806882	SCO	Experiment 2
dl-49_CO_74_S172			16140000	SCO	Experiment 2
dl-49_CO_76_S174			16899459	SCO	Experiment 2
dl-49_CO_8_S104			15511029	SCO	Experiment 2
dl-49_CO_80_S178			2966965	SCO	Experiment 2
dl-49_CO_82_S180			3125907	SCO	Experiment 2
dl-49_CO_83_S181			15653002	SCO	Experiment 2
dl-49_CO_85_S183			16434232	SCO	Experiment 2
dl-49_CO_86_S184			3346357	SCO	Experiment 2
dl-49_CO_88_S186			16118644	SCO	Experiment 2
dl-49_CO_89_S187			17044236	SCO	Experiment 2
dl-49_CO_90_S188			16255740	SCO	Experiment 2
dl-49_CO_91_S189			14290846	SCO	Experiment 2
dl-49_CO_93_S191			14930640	SCO	Experiment 2
dl-49_CO_94_S192			14771845	SCO	Experiment 2
dl-49_nonrec_21_S21			19341030	SCO	Experiment 2
dl-49_nonrec_23_S23			19328168	SCO	Experiment 2
dl-49_nonrec_73_S73			19853255	SCO	Experiment 2
dl-49_nonrec_74_S74			19082479	SCO	Experiment 2
dl-49_nonrec_96_S96			19245566	SCO	Experiment 2

### Sheet: NCOGCs dl-49
NCOGCs recovered on chrX in dl-49 heterozygotes
Individual	Genotype 1	Genotype 2	Genotype 3	First converted SNP (bp)	Last converted SNP (bp)	Min NCOGC size (bp)	MaxNCOGC size (bp)	Experiment
12plus17	dl49	y w	dl49	2503975	2503980	5	332	Experiment 1
12plus17	dl49	y w	dl49	2504214	2504214	1	305	Experiment 1
12plus1	dl49	y w	dl49	4380418	4380935	517	1831	Experiment 1
18plus11	dl49	y w	dl49	6861625	6861625	1	2093	Experiment 1
12plus8	dl49	y w	dl49	8479692	8479883	191	450	Experiment 1
16yf5	y w	dl49	y w	9717767	9718187	420	1881	Experiment 1
4y w7	y w	dl49	y w	11384973	11386802	1829	4111	Experiment 1
16yf22	y w	dl49	y w	11384974	11386802	1828	3425	Experiment 1
16yf5	y w	dl49	y w	13053766	13053766	1	2167	Experiment 1
1888	y w	dl49	y w	13488885	13488885	1	1655	Experiment 1
10y w8	y w	dl49	y w	13619052	13619304	252	584	Experiment 1
2494	dl49	y w	dl49	15270580	15270580	1	250	Experiment 1
13plus17	y w	dl49	y w	16890755	16891616	861	1192	Experiment 1
3y w5	y w	dl49	y w	17470634	17470887	253	867	Experiment 1
16yf14	dl49	y w	dl49	18719626	18719626	1	1359	Experiment 1
24912	dl49	y w	dl49	19130739	19130764	25	1083	Experiment 1
12plus9	y w	dl49	y w	20121651	20121786	135	748	Experiment 1
3y w12	y w	dl49	y w	21434354	21434735	381	895	Experiment 1
16yf2	dl49	y w	dl49	22740676	22741253	577	1074	Experiment 1
25y w11	y w	dl49	y w	22748786	22749032	246	850	Experiment 1
dl49_CO_22_S118	dl49	y cv wy f	dl49	9565406	9565406	1	2152	Experiment 2
dl49_CO_65_S163	dl49	y cv wy f	dl49	9975034	9975034	1	2770	Experiment 2
dl49_CO_46_S142	y cv wy f	dl49	y cv wy f	11121311	11121311	1	6533	Experiment 2
dl49_CO_67_S165	y cv wy f	dl49	y cv wy f	11346071	11346191	120	4120	Experiment 2
dl49_CO_48_S146	dl49	y cv wy f	dl49	12811312	12811544	232	3720	Experiment 2
dl49_CO_82_S180	dl49	y cv wy f	dl49	19656296	19656431	135	551	Experiment 2
dl49_CO_22_S118	y cv wy f	dl49	y cv wy f	19857734	19857755	21	1917	Experiment 2
dl49_CO_94_S192	dl49	y cv wy f	dl49	20115875	20115875	1	1150	Experiment 2
dl49_CO_17_S113	dl49	y cv wy f	dl49	22881489	22881600	111	8581	Experiment 2
dl49_CO_58_S156	y cv wy f	dl49	y cv wy f	9874005	9874077	72	504	Experiment 2
dl49_nonrec_78_S78	y cv wy f	dl49	y cv wy f	5507396	5507396	1	2752	Experiment 2
dl49_nonrec_94_S94	y cv wy f	dl49	y cv wy f	5507396	5507396	1	3052	Experiment 2
dl49_nonrec_62_S62	y cv wy f	dl49	y cv wy f	6643155	6643155	1	1103	Experiment 2
dl49_nonrec_63_S63	y cv wy f	dl49	y cv wy f	8352274	8352502	228	1374	Experiment 2
dl49_nonrec_23_S23	y cv wy f	dl49	y cv wy f	8895105	8895672	567	1404	Experiment 2
dl49_nonrec_95_S95	y cv wy f	dl49	y cv wy f	9565406	9565406	1	2208	Experiment 2
dl49_nonrec_63_S63	y cv wy f	dl49	y cv wy f	9940192	9940193	2	137	Experiment 2
dl49_nonrec_20_S20	y cv wy f	dl49	y cv wy f	14973559	14973559	1	590	Experiment 2
dl49_nonrec_45_S45	y cv wy f	dl49	y cv wy f	15496187	15496349	162	1408	Experiment 2
dl49_nonrec_83_S83	dl49	y cv wy f	dl49	15670039	15670582	543	1452	Experiment 2
dl49_nonrec_63_S63	y cv wy f	dl49	y cv wy f	15699095	15699614	519	846	Experiment 2
dl49_nonrec_88_S88	y cv wy f	dl49	y cv wy f	15763508	15763508	1	3587	Experiment 2
dl49_nonrec_73_S73	dl49	y cv wy f	dl49	17131463	17131549	86	1584	Experiment 2
dl49_nonrec_12_S12	y cv wy f	dl49	y cv wy f	17202009	17202024	15	1763	Experiment 2
dl49_nonrec_89_S89	y cv wy f	dl49	y cv wy f	17560319	17561326	1007	2952	Experiment 2
dl49_nonrec_84_S84	dl49	y cv wy f	dl49	18043129	18043129	1	4068	Experiment 2
dl49_nonrec_33_S33	dl49	y cv wy f	dl49	18733154	18734040	886	4329	Experiment 2
dl49_nonrec_29_S29	dl49	y cv wy f	dl49	19498546	19498546	1	1499	Experiment 2
dl49_nonrec_94_S94	y cv wy f	dl49	y cv wy f	19858379	19858580	201	1209	Experiment 2
dl49_nonrec_25_S25	dl49	y cv wy f	dl49	20274352	20275109	757	2033	Experiment 2
dl49_nonrec_26_S26	dl49	y cv wy f	dl49	22468476	22468570	94	1749	Experiment 2
dl49_nonrec_90_S90	dl49	y cv wy f	dl49	22820449	22821340	891	4248	Experiment 2

### Sheet: pre-meiotic NCOGCs
Pre-meiotic NCOGCs on chrX in dl-49 heterozygotes
Individual	Genotype 1	Genotype 2	Genotype 3	First converted SNP (bp)	Last converted SNP (bp)	Min NCOGC size (bp)	Experiment
12plus6	y w	dl-49	y w	20125256	20125279	23	Experiment 1
12plus15	y w	dl-49	y w	20125256	20125279	23	Experiment 1
12plus16	y w	dl-49	y w	20125256	20125279	23	Experiment 1
13plus9	y w	dl-49	y w	20125256	20125279	23	Experiment 1
13plus14	y w	dl-49	y w	20125256	20125279	23	Experiment 1
13plus15	y w	dl-49	y w	20125256	20125279	23	Experiment 1
14yw10	y w	dl-49	y w	20125256	20125279	23	Experiment 1
14yw11	y w	dl-49	y w	20125256	20125279	23	Experiment 1
25yw5	y w	dl-49	y w	20125256	20125279	23	Experiment 1
3yw9	y w	dl-49	y w	20125256	20125279	23	Experiment 1
4yw2	y w	dl-49	y w	20125256	20125279	23	Experiment 1
2493	y w	dl-49	y w	20125256	20125279	23	Experiment 1
16yf4	dl-49	y w	dl-49	20134184	20134184	1	Experiment 1
16yf14	dl-49	y w	dl-49	20134184	20134184	1	Experiment 1
16yf21	dl-49	y w	dl-49	20134184	20134184	1	Experiment 1
17yf18	dl-49	y w	dl-49	20134184	20134184	1	Experiment 1
17yf22	dl-49	y w	dl-49	20134184	20134184	1	Experiment 1
17yf23	dl-49	y w	dl-49	20134184	20134184	1	Experiment 1
dl49_CO_82_S180	y cv wy f	dl-49	y cv wy f	13041885	13043010	1125	Experiment 2
dl49_CO_86_S184	y cv wy f	dl-49	y cv wy f	13041885	13043010	1125	Experiment 2
dl49_CO_93_S191	y cv wy f	dl-49	y cv wy f	13041885	13043010	1125	Experiment 2
dl49_nonrec_12_S12	y cv wy f	dl-49	y cv wy f	13042511	13042524	13	Experiment 2
dl49_nonrec_13_S13	y cv wy f	dl-49	y cv wy f	13042511	13042524	13	Experiment 2
dl49_nonrec_20_S20	y cv wy f	dl-49	y cv wy f	13042511	13042524	13	Experiment 2
dl49_nonrec_48_S48	y cv wy f	dl-49	y cv wy f	13042511	13042524	13	Experiment 2
dl49_nonrec_77_S77	y cv wy f	dl-49	y cv wy f	13042511	13042524	13	Experiment 2
dl49_nonrec_61_S61	y cv wy f	dl-49	y cv wy f	13042511	13042524	13	Experiment 2
dl49_nonrec_51_S51	y cv wy f	dl-49	y cv wy f	13042511	13042524	13	Experiment 2
dl49_nonrec_16_S16	y cv wy f	dl-49	y cv wy f	9565406	9565406	1	Experiment 2
dl49_nonrec_36_S36	dl-49	y cv wy f	dl-49	9565406	9565406	1	Experiment 2
dl49_nonrec_46_S46	y cv wy f	dl-49	y cv wy f	9565406	9565406	1	Experiment 2
dl49_nonrec_95_S95	y cv wy f	dl-49	y cv wy f	9565406	9565406	1	Experiment 2
